# Phylogenetically diverse introgression drives subtle population structure in Pacific rockfishes

**DOI:** 10.1101/2025.09.23.678143

**Authors:** Nathan T. B. Sykes, R. Nicolas Lou, Matthew R. Siegle, Peter H. Sudmant, Wesley A. Larson, Gregory L. Owens

## Abstract

Genomic methods have shown that admixture and introgression is common across animal taxa. Pacific rockfishes, genus *Sebastes*, are group of commercially important species that primarily inhabit inshore, shelf, and slope habitats along the North American west coast. Among these, Copper and Quillback Rockfishes (abbreviated to Copper and Quillback) are closely related species known to hybridize, particularly within the Salish Sea in North America’s Pacific Northwest. Here, we investigate genetic population structure and introgression patterns in Copper and Quillback from Alaska to California. Using whole-genome resequencing (WGS) across a broad geographic range, we seek to (1) compare population structure between these species, and (2) assess how introgression affects population structure patterns. Our analyses reveal that Copper exhibit much higher levels of population differentiation compared to Quillback, especially separating Salish Sea samples from all other populations. In contrast, Quillback populations appear to be nearly panmictic, with lower overall differentiation. Surprisingly, we detected signatures of introgression from 13 other rockfish species in Copper and 16 species in Quillback. This introgression was highly regional suggesting hybridization depended on geographic context and congener ranges. Yelloweye Rockfish introgression drives the strongest signal of regional population structure in Quillback. These findings provide novel insights into the range-wide genetic structure of these species and highlight that hybridization in *Sebastes* is phylogenetically broader than previously appreciated.
