## Supplementary Tables for "Phylogenetically diverse introgression drives subtle population structure in Pacific rockfishes"

### Sheet: Table S1
accession	sample_name	organism	strain	isolate	collection_date	geo_loc_name	sex	lat_lon
SAMN48794979	ABLG10000	Sebastes maliger		26_84	1998-08-06	Pacific Ocean	not collected	49.08 N 126.2 W
SAMN48794980	ABLG10002	Sebastes maliger		26_86	1998-08-06	Pacific Ocean	not collected	49.08 N 126.2 W
SAMN48794981	ABLG10007	Sebastes maliger		26_91	1998-08-06	Pacific Ocean	not collected	49.08 N 126.2 W
SAMN48794982	ABLG10010	Sebastes maliger		34_58	1998-06-08	Pacific Ocean	not collected	41.76 N 124.25 W
SAMN48794983	ABLG10011	Sebastes maliger		34_59	1999-06-08	Pacific Ocean	not collected	41.76 N 124.25 W
SAMN48794984	ABLG10012	Sebastes maliger		34_71	1999-07-07	Pacific Ocean	not collected	41.76 N 124.25 W
SAMN48794985	ABLG10013	Sebastes maliger		34_72	1999-07-07	Pacific Ocean	not collected	41.76 N 124.25 W
SAMN48794986	ABLG10014	Sebastes maliger		34_81	1999-07-30	Pacific Ocean	not collected	41.76 N 124.25 W
SAMN48794987	ABLG10016	Sebastes maliger		71_18	1999-07-09	Pacific Ocean	not collected	44.41 N 124.43 W
SAMN48794993	ABLG11470	Sebastes caurinus		112_85	1999-12-21	Pacific Ocean	not collected	53.33 N 131.27 W
SAMN48794994	ABLG11478	Sebastes caurinus		123_2	1999-08-31	Pacific Ocean	not collected	36.58 N 122.08 W
SAMN48794995	ABLG11479	Sebastes caurinus		125_71	NA	Pacific Ocean	not collected	42.46 N 124.48 W
SAMN48794996	ABLG11481	Sebastes caurinus		128_46	2000-04-11	Pacific Ocean	not collected	32.48 N 117.33 W
SAMN48794997	ABLG11484	Sebastes caurinus		137_88	2000-06-28	Pacific Ocean	not collected	35.92 N 121.47 W
SAMN48794998	ABLG11485	Sebastes caurinus		139_1	2000-04-21	Pacific Ocean	not collected	32.39 N 117.25 W
SAMN48794999	ABLG11490	Sebastes caurinus		171_9	2004-06-06	Pacific Ocean	not collected	48.38 N 124.61 W
SAMN48795000	ABLG11491	Sebastes caurinus		171_27	2004-06-09	Pacific Ocean	not collected	48.38 N 124.61 W
SAMN48795001	ABLG11492	Sebastes caurinus		171_39	2004-06-13	Pacific Ocean	not collected	48.38 N 124.61 W
SAMN48795002	ABLG11675	Sebastes maliger		93_18	1998-08-02	Pacific Ocean	not collected	48.58 N 124.76 W
SAMN48795003	ABLG11676	Sebastes maliger		93_19	1998-08-02	Pacific Ocean	not collected	48.58 N 124.76 W
SAMN48795004	ABLG11677	Sebastes maliger		93_20	1998-08-02	Pacific Ocean	not collected	48.58 N 124.76 W
SAMN48795005	ABLG11686	Sebastes maliger		97_37	1998-08-02	Pacific Ocean	not collected	49.24 N 126.38 W
SAMN48795006	ABLG11690	Sebastes maliger		121_6	1999-07-07	Pacific Ocean	not collected	59.704843 N 143.935297 W
SAMN48795007	ABLG11691	Sebastes maliger		121_7	1999-07-16	Pacific Ocean	not collected	59.704843 N 143.935297 W
SAMN48795008	ABLG11698	Sebastes maliger		121_38	1999-07-08	Pacific Ocean	not collected	59.704843 N 143.935297 W
SAMN48795009	ABLG11704	Sebastes maliger		164_23	2002-04-29	Pacific Ocean	not collected	42.45 N 124.43 W
SAMN48795010	ABLG12095	Sebastes caurinus		186_63	2003-05-19	Pacific Ocean	not collected	35.236 N 120.9 W
SAMN48795011	ABLG12096	Sebastes caurinus		185_83	2003-07-07	Pacific Ocean	not collected	42.667 N 124.475 W
SAMN48795012	ABLG12098	Sebastes caurinus		189_52	2003-07-29	Pacific Ocean	not collected	34.018 N 119.348 W
SAMN48795013	ABLG12099	Sebastes caurinus		190_20	2002-10-18	Pacific Ocean	not collected	33.283 N 118.28 W
SAMN48795014	ABLG12100	Sebastes caurinus		190_45	2003-01-22	Pacific Ocean	not collected	33.463 N 118.511 W
SAMN48795015	ABLG12102	Sebastes caurinus		191_40	2002-12-05	Pacific Ocean	not collected	33.946 N 118.536 W
SAMN48795016	ABLG12103	Sebastes caurinus		193_70	2004-07-17	Pacific Ocean	not collected	45.475 N 124 W
SAMN48795017	ABLG12108	Sebastes caurinus		197_45	1997-04-11	Pacific Ocean	not collected	47.95 N 122.631 W
SAMN48795018	ABLG12110	Sebastes caurinus		197_50	1997-04-11	Pacific Ocean	not collected	47.95 N 122.631 W
SAMN48795019	ABLG12111	Sebastes caurinus		197_66	1997-05-21	Pacific Ocean	not collected	48.95 N 123.494 W
SAMN48795020	ABLG12117	Sebastes caurinus		206_11	2004-06-28	Pacific Ocean	not collected	44.653 N 124.07 W
SAMN48795021	ABLG12119	Sebastes caurinus		226_30	2004-07-03	Pacific Ocean	not collected	43.717 N 124.5 W
SAMN48795022	ABLG12121	Sebastes caurinus		336_29	2007-07-28	Pacific Ocean	not collected	32.78 N 118.36 W
SAMN48795023	ABLG12135	Sebastes carnatus		230_1	2004-06-09	Pacific Ocean	not collected	42.783 N 124.6 W
SAMN48795024	ABLG12299	Sebastes maliger		ABLG12299	2022-06-25	Pacific Ocean	not collected	58.439282 N 134.949811 W
SAMN48795025	ABLG12300	Sebastes maliger		ABLG12300	2022-06-25	Pacific Ocean	not collected	58.439282 N 134.949811 W
SAMN48795026	ABLG12301	Sebastes maliger		ABLG12301	2022-06-17	Pacific Ocean	not collected	58.439282 N 134.949811 W
SAMN48795027	ABLG12317	Sebastes maliger		ABLG12317	2022-06-17	Pacific Ocean	not collected	58.439282 N 134.949811 W
SAMN48795028	ABLG12318	Sebastes maliger		ABLG12318	2022-06-17	Pacific Ocean	not collected	58.439282 N 134.949811 W
SAMN48795029	ABLG12319	Sebastes maliger		ABLG12319	2022-05-26	Pacific Ocean	not collected	58.439282 N 134.949811 W
SAMN48795030	ABLG12320	Sebastes maliger		ABLG12320	2022-05-26	Pacific Ocean	not collected	58.439282 N 134.949811 W
SAMN48795031	ABLG12321	Sebastes maliger		ABLG12321	2022-06-27	Pacific Ocean	not collected	58.439282 N 134.949811 W
SAMN48795032	ABLG12355	Sebastes carnatus		114_31	1998-02-27	Pacific Ocean	not collected	34.05 N 119 W
SAMN48795033	ABLG12382	Sebastes carnatus		137_83	2000-06-23	Pacific Ocean	not collected	35.97 N 121.48 W
SAMN48795034	ABLG12385	Sebastes caurinus		127_34	1999-12-30	Pacific Ocean	not collected	35.98 N 121.5 W
SAMN48795035	ABLG12386	Sebastes caurinus		128_47	2000-04-11	Pacific Ocean	not collected	32.48 N 117.33 W
SAMN48795036	ABLG12387	Sebastes caurinus		159_24	2001-03-21	Pacific Ocean	not collected	34.02 N 120.39 W
SAMN48795037	ABLG12388	Sebastes caurinus		159_51	2001-03-22	Pacific Ocean	not collected	34.02 N 120.39 W
SAMN48795038	ABLG12389	Sebastes caurinus		159_71	2001-03-22	Pacific Ocean	not collected	34.02 N 120.39 W
SAMN48795039	ABLG12390	Sebastes caurinus		159_77	2001-03-22	Pacific Ocean	not collected	34.02 N 120.39 W
SAMN48795040	ABLG12391	Sebastes caurinus		186_55	2003-05-13	Pacific Ocean	not collected	33.26 N 119.63 W
SAMN48795041	ABLG12392	Sebastes caurinus		193_51	2004-06-18	Pacific Ocean	not collected	45.48 N 124 W
SAMN48795042	ABLG12393	Sebastes caurinus		193_52	2004-06-18	Pacific Ocean	not collected	45.48 N 124 W
SAMN48795043	ABLG12395	Sebastes caurinus		193_54	2004-06-25	Pacific Ocean	not collected	45.48 N 124 W
SAMN48795044	ABLG12400	Sebastes caurinus		193_59	2004-06-27	Pacific Ocean	not collected	45.48 N 124 W
SAMN48795045	ABLG12401	Sebastes caurinus		193_60	2004-07-01	Pacific Ocean	not collected	45.48 N 124 W
SAMN48795046	ABLG12403	Sebastes caurinus		193_62	2004-07-03	Pacific Ocean	not collected	45.48 N 124 W
SAMN48795047	ABLG12405	Sebastes caurinus		193_64	2004-07-04	Pacific Ocean	not collected	45.48 N 124 W
SAMN48795048	ABLG12407	Sebastes caurinus		193_66	2004-07-04	Pacific Ocean	not collected	45.48 N 124 W
SAMN48795049	ABLG12412	Sebastes caurinus		336_28	2007-07-28	Pacific Ocean	not collected	32.78 N 118.36 W
SAMN48795050	ABLG12535	Sebastes maliger		ABLG12535	2022-07-01	Pacific Ocean	not collected	58.48 N 134.94 W
SAMN48795051	ABLG12536	Sebastes maliger		ABLG12536	2022-07-01	Pacific Ocean	not collected	58.48 N 134.94 W
SAMN48795052	ABLG12537	Sebastes maliger		ABLG12537	2022-06-30	Pacific Ocean	not collected	58.48 N 134.94 W
SAMN48795053	ABLG12538	Sebastes maliger		ABLG12538	2022-06-30	Pacific Ocean	not collected	58.48 N 134.94 W
SAMN48795054	ABLG12539	Sebastes maliger		ABLG12539	2022-06-30	Pacific Ocean	not collected	58.48 N 134.94 W
SAMN48795055	ABLG12540	Sebastes maliger		ABLG12540	2022-07-10	Pacific Ocean	not collected	58.42 N 134.93 W
SAMN48795056	ABLG12541	Sebastes maliger		ABLG12541	2022-07-10	Pacific Ocean	not collected	58.42 N 134.93 W
SAMN48795057	ABLG14835	Sebastes caurinus		112_68	1999-12-21	Pacific Ocean	not collected	53.8645 N 131.34 W
SAMN48795058	ABLG14838	Sebastes caurinus		112_72	1999-12-21	Pacific Ocean	not collected	53.8645 N 131.34 W
SAMN48795059	ABLG14842	Sebastes caurinus		112_79	1999-12-21	Pacific Ocean	not collected	53.325 N 131.27 W
SAMN48795060	ABLG14843	Sebastes caurinus		112_80	1999-12-21	Pacific Ocean	not collected	53.325 N 131.27 W
SAMN48795061	ABLG14844	Sebastes caurinus		112_81	1999-12-21	Pacific Ocean	not collected	53.325 N 131.27 W
SAMN48795062	ABLG14846	Sebastes caurinus		112_93	1999-12-21	Pacific Ocean	not collected	53.325 N 131.27 W
SAMN48795063	ABLG14847	Sebastes caurinus		112_94	1999-12-21	Pacific Ocean	not collected	53.325 N 131.27 W
SAMN48795064	ABLG14848	Sebastes caurinus		112_96	1999-12-21	Pacific Ocean	not collected	53.325 N 131.27 W
SAMN48795065	ABLG14850	Sebastes caurinus		112_99	1999-12-21	Pacific Ocean	not collected	53.325 N 131.27 W
SAMN48795066	ABLG14851	Sebastes caurinus		112_100	1999-12-21	Pacific Ocean	not collected	53.325 N 131.27 W
SAMN48795067	ABLG14865	Sebastes caurinus		197_35	1997-04-11	Pacific Ocean	not collected	47.95 N 122.63111666 W
SAMN48795068	ABLG14870	Sebastes caurinus		197_40	1997-04-11	Pacific Ocean	not collected	47.95 N 122.63111666 W
SAMN48795069	ABLG14872	Sebastes caurinus		197_42	1997-04-11	Pacific Ocean	not collected	47.95 N 122.63111666 W
SAMN48795070	ABLG14873	Sebastes caurinus		197_43	1997-04-11	Pacific Ocean	not collected	47.95 N 122.63111666 W
SAMN48795071	ABLG14877	Sebastes caurinus		197_48	1997-04-11	Pacific Ocean	not collected	47.95 N 122.63111666 W
SAMN48795072	ABLG14878	Sebastes caurinus		197_51	1997-04-11	Pacific Ocean	not collected	47.95 N 122.63111666 W
SAMN48795073	ABLG14894	Sebastes caurinus		197_75	1997-05-21	Pacific Ocean	not collected	48.95 N 123.49445 W
SAMN48795074	ABLG14895	Sebastes caurinus		197_77	1997-05-21	Pacific Ocean	not collected	48.95 N 123.49445 W
SAMN48795075	ABLG14896	Sebastes caurinus		197_78	1997-05-21	Pacific Ocean	not collected	48.95 N 123.49445 W
SAMN48795076	ABLG14901	Sebastes caurinus		197_84	1997-06-02	Pacific Ocean	not collected	48.95 N 123.61471666 W
SAMN48795077	ABLG14902	Sebastes caurinus		197_86	1997-06-02	Pacific Ocean	not collected	48.95 N 123.61471666 W
SAMN48795078	ABLG14904	Sebastes caurinus		197_88	1997-06-04	Pacific Ocean	not collected	48.96666666 N 123.77861166 W
SAMN48795079	ABLG14933	Sebastes caurinus		112_92	1999-12-21	Pacific Ocean	not collected	53.325 N 131.27 W
SAMN48795080	ABLG15002	Sebastes maliger		20120029	2012-08-23	Pacific Ocean	female	47.63166667 N 124.81638889 W
SAMN48795081	ABLG15003	Sebastes maliger		20120030	2012-08-25	Pacific Ocean	female	46.95388889 N 124.53194444 W
SAMN48795082	ABLG15004	Sebastes maliger		20120031	2012-08-25	Pacific Ocean	female	46.95388889 N 124.53194444 W
SAMN48795083	ABLG15005	Sebastes maliger		20120032	2012-08-25	Pacific Ocean	male	46.95388889 N 124.53194444 W
SAMN48795084	ABLG15006	Sebastes maliger		20120033	2012-08-25	Pacific Ocean	male	46.95388889 N 124.53194444 W
SAMN48795085	ABLG15007	Sebastes maliger		20120034	2012-08-25	Pacific Ocean	male	46.95388889 N 124.53194444 W
SAMN48795086	ABLG15010	Sebastes maliger		20143002	2014-08-28	Pacific Ocean	male	47.1825 N 124.62916667 W
SAMN48795087	ABLG15022	Sebastes maliger		20140028	2014-09-26	Pacific Ocean	male	37.82361111 N 123.0825 W
SAMN48795088	ABLG15024	Sebastes maliger		20140002	2014-06-10	Pacific Ocean	male	44.43277778 N 124.44388889 W
SAMN48795089	ABLG15025	Sebastes maliger		20151001	2015-05-26	Pacific Ocean	male	47.82861111 N 124.89972222 W
SAMN48795090	ABLG15026	Sebastes maliger		20151006	2015-06-06	Pacific Ocean	female	44.59833333 N 124.46638889 W
SAMN48795091	ABLG15027	Sebastes maliger		20150001	2015-05-28	Pacific Ocean	male	48.14277778 N 125.39666667 W
SAMN48795092	ABLG15028	Sebastes maliger		20150002	2015-06-07	Pacific Ocean	not collected	44.25166667 N 124.39111111 W
SAMN48795093	ABLG15029	Sebastes maliger		20150003	2015-06-10	Pacific Ocean	female	43.07805556 N 124.54694444 W
SAMN48795094	ABLG15031	Sebastes maliger		20150005	2015-06-10	Pacific Ocean	male	43.07805556 N 124.54694444 W
SAMN48795095	ABLG15036	Sebastes maliger		4003	2016-09-02	Pacific Ocean	female	44.44777778 N 124.52888889 W
SAMN48795096	ABLG15037	Sebastes maliger		1001	2017-06-04	Pacific Ocean	female	44.43611111 N 124.50333333 W
SAMN48795097	ABLG15038	Sebastes maliger		1002	2017-06-04	Pacific Ocean	female	44.43611111 N 124.50333333 W
SAMN48795098	ABLG15040	Sebastes maliger		1	2017-06-17	Pacific Ocean	male	40.34277778 N 124.42888889 W
SAMN48795099	ABLG15042	Sebastes maliger		3016	2017-08-25	Pacific Ocean	male	48.37027778 N 124.755 W
SAMN48795100	ABLG15044	Sebastes maliger		3018	2017-08-25	Pacific Ocean	male	48.37027778 N 124.755 W
SAMN48795101	ABLG15045	Sebastes maliger		3019	2017-08-25	Pacific Ocean	male	48.37027778 N 124.755 W
SAMN48795102	ABLG15046	Sebastes maliger		3020	2017-08-25	Pacific Ocean	male	48.37027778 N 124.755 W
SAMN48795103	ABLG15047	Sebastes maliger		3021	2017-08-25	Pacific Ocean	male	48.37027778 N 124.755 W
SAMN48795104	ABLG15048	Sebastes maliger		1017	2018-06-01	Pacific Ocean	male	44.64305556 N 124.44166667 W
SAMN48795105	ABLG15049	Sebastes maliger		1018	2018-06-01	Pacific Ocean	female	44.64305556 N 124.44166667 W
SAMN48795106	ABLG15050	Sebastes maliger		1024	2018-06-05	Pacific Ocean	female	43.80527778 N 124.39222222 W
SAMN48795107	ABLG15051	Sebastes maliger		1	2018-06-03	Pacific Ocean	male	44.37638889 N 124.525 W
SAMN48795108	ABLG15054	Sebastes maliger		4	2018-06-03	Pacific Ocean	male	44.37805556 N 124.49777778 W
SAMN48795109	ABLG15055	Sebastes maliger		5	2018-06-03	Pacific Ocean	male	44.37805556 N 124.49777778 W
SAMN48795110	ABLG15056	Sebastes maliger		6	2018-06-03	Pacific Ocean	female	44.37805556 N 124.49777778 W
SAMN48795111	ABLG15057	Sebastes maliger		7	2018-06-03	Pacific Ocean	female	44.37805556 N 124.49777778 W
SAMN48795112	ABLG15062	Sebastes maliger		3001	2021-09-03	Pacific Ocean	male	44.37611111 N 124.57666667 W
SAMN48795113	ABLG15065	Sebastes maliger		1002	2021-05-25	Pacific Ocean	female	48.41055556 N 125.0925 W
SAMN48795114	ABLG15066	Sebastes maliger		1003	2021-05-25	Pacific Ocean	female	48.41055556 N 125.0925 W
SAMN48795115	ABLG15067	Sebastes caurinus		A970	2004-11-16	Pacific Ocean	female	34.4297 N 120.2150333 W
SAMN48795116	ABLG15074	Sebastes caurinus		A0201	2008-09-09	Pacific Ocean	female	34.08996667 N 120.2431167 W
SAMN48795117	ABLG15086	Sebastes caurinus		A0146	2013-10-13	Pacific Ocean	female	32.81326667 N 117.3369167 W
SAMN48795118	ABLG15090	Sebastes caurinus		A0207	2014-10-20	Pacific Ocean	male	33.30081667 N 118.3013333 W
SAMN48795119	ABLG15091	Sebastes caurinus		A0213	2014-10-22	Pacific Ocean	female	32.69253333 N 119.0993 W
SAMN48795120	ABLG15095	Sebastes caurinus		A0195	2014-10-20	Pacific Ocean	male	33.23205 N 119.3121667 W
SAMN48795121	ABLG15098	Sebastes caurinus		A0364	2015-10-16	Pacific Ocean	female	33.59573333 N 118.2582667 W
SAMN48795122	ABLG15099	Sebastes caurinus		A0632	2015-10-22	Pacific Ocean	male	32.46651667 N 119.1609333 W
SAMN48795123	ABLG15103	Sebastes caurinus		A0131	2015-10-13	Pacific Ocean	female	33.2974 N 118.3768833 W
SAMN48795124	ABLG15105	Sebastes caurinus		A0241	2016-10-11	Pacific Ocean	female	34.05828333 N 119.7100167 W
SAMN48795125	ABLG15106	Sebastes caurinus		A0353	2016-10-12	Pacific Ocean	female	34.5011 N 120.6704833 W
SAMN48795126	ABLG15107	Sebastes caurinus		A0863	2016-10-23	Pacific Ocean	male	32.46638333 N 119.1604167 W
SAMN48795127	ABLG15109	Sebastes caurinus		A0550	2016-10-20	Pacific Ocean	female	33.5999 N 118.2653167 W
SAMN48795128	ABLG15118	Sebastes caurinus		A0302	2017-10-16	Pacific Ocean	female	32.61098333 N 117.2844667 W
SAMN48795129	ABLG15120	Sebastes caurinus		A0167	2017-10-10	Pacific Ocean	male	34.50028333 N 120.6770167 W
SAMN48795130	ABLG15122	Sebastes caurinus		A0994	2018-10-15	Pacific Ocean	male	32.46585 N 119.16035 W
SAMN48795131	ABLG15130	Sebastes caurinus		A0324	2021-10-12	Pacific Ocean	female	33.29915 N 119.6944 W
SAMN48795132	ABLG15142	Sebastes caurinus		20091326	2009-06-07	Pacific Ocean	male	37.84583333 N 123.16 W
SAMN48795133	ABLG15146	Sebastes caurinus		20102029	2010-11-20	Pacific Ocean	male	36.84194444 N 122.0661111 W
SAMN48795134	ABLG15149	Sebastes caurinus		20122007	2012-08-21	Pacific Ocean	male	37.28194444 N 122.5030556 W
SAMN48795135	ABLG15151	Sebastes caurinus		20150001	2015-10-15	Pacific Ocean	male	37.35833333 N 122.6508333 W
SAMN48795136	ABLG15152	Sebastes caurinus		20150002	2015-10-15	Pacific Ocean	male	37.35833333 N 122.6508333 W
SAMN48795137	ABLG15156	Sebastes caurinus		1	2018-09-15	Pacific Ocean	male	37.96916667 N 123.0477778 W
SAMN48795138	ABLG15158	Sebastes caurinus		26	2018-07-16	Pacific Ocean	female	36.94916667 N 122.2933333 W
SAMN48795139	ABLG19255	Sebastes maliger		424_20140649	2015-06-01	Pacific Ocean	not collected	53.8114 N 130.67048333 W
SAMN48795140	ABLG19256	Sebastes maliger		424_20140650	2015-06-01	Pacific Ocean	not collected	53.8114 N 130.67048333 W
SAMN48795141	ABLG19257	Sebastes maliger		424_20140651	2015-06-01	Pacific Ocean	not collected	53.8114 N 130.67048333 W
SAMN48795142	ABLG19258	Sebastes maliger		424_20140684	2015-06-02	Pacific Ocean	not collected	54.13246666 N 131.04001666 W
SAMN48795143	ABLG19259	Sebastes maliger		424_20140685	2015-06-02	Pacific Ocean	not collected	54.13246666 N 131.04001666 W
SAMN48795144	ABLG19261	Sebastes maliger		424_20140687	2015-06-02	Pacific Ocean	not collected	54.13246666 N 131.04001666 W
SAMN48795145	ABLG19265	Sebastes maliger		424_20140691	2015-06-02	Pacific Ocean	not collected	54.13246666 N 131.04001666 W
SAMN48795146	ABLG19266	Sebastes maliger		424_20140692	2015-06-02	Pacific Ocean	not collected	54.13246666 N 131.04001666 W
SAMN48795147	ABLG19267	Sebastes maliger		424_20140693	2015-06-02	Pacific Ocean	not collected	54.13246666 N 131.04001666 W
SAMN48795148	ABLG19268	Sebastes maliger		424_20140694	2015-06-02	Pacific Ocean	not collected	54.13246666 N 131.04001666 W
SAMN48795149	ABLG19276	Sebastes maliger		424_20140870	2016-05-28	Pacific Ocean	not collected	48.66686666 N 125.37436666 W
SAMN48795150	ABLG19277	Sebastes maliger		424_20140871	2016-05-28	Pacific Ocean	not collected	48.66686666 N 125.37436666 W
SAMN48795151	ABLG19278	Sebastes maliger		424_20140872	2016-05-28	Pacific Ocean	not collected	48.66686666 N 125.37436666 W
SAMN48795152	ABLG19279	Sebastes maliger		424_20140873	2016-05-28	Pacific Ocean	not collected	48.66686666 N 125.37436666 W
SAMN48795153	ABLG19280	Sebastes maliger		424_20140874	2016-05-28	Pacific Ocean	not collected	48.66686666 N 125.37436666 W
SAMN48795154	ABLG19281	Sebastes maliger		424_20140875	2016-05-28	Pacific Ocean	not collected	48.66686666 N 125.37436666 W
SAMN48795155	ABLG19282	Sebastes maliger		424_20140876	2016-05-28	Pacific Ocean	not collected	48.66686666 N 125.37436666 W
SAMN48795156	ABLG19283	Sebastes maliger		424_20140877	2016-05-28	Pacific Ocean	not collected	48.66686666 N 125.37436666 W
SAMN48795157	ABLG19284	Sebastes maliger		424_20150045	2016-06-08	Pacific Ocean	not collected	49.82576666 N 127.33621666 W
SAMN48795158	ABLG19285	Sebastes maliger		424_20150046	2016-06-08	Pacific Ocean	not collected	49.82576666 N 127.33621666 W
SAMN48795159	ABLG19286	Sebastes maliger		424_20150087	2015-08-13	Pacific Ocean	not collected	50.23766666 N 124.9901 W
SAMN48795160	ABLG19287	Sebastes maliger		424_20150088	2015-08-13	Pacific Ocean	not collected	50.23766666 N 124.9901 W
SAMN48795161	ABLG19289	Sebastes maliger		424_20150090	2015-08-13	Pacific Ocean	not collected	50.23766666 N 124.9901 W
SAMN48795162	ABLG19291	Sebastes maliger		424_20160031	2016-08-03	Pacific Ocean	not collected	50.51255 N 125.05513333 W
SAMN48795163	ABLG19301	Sebastes maliger		424_20160052	2016-08-04	Pacific Ocean	not collected	50.45411666 N 125.10033333 W
SAMN48795164	ABLG19302	Sebastes maliger		424_20160053	2016-08-04	Pacific Ocean	not collected	50.45411666 N 125.10033333 W
SAMN48795165	ABLG19303	Sebastes maliger		424_20160054	2016-08-04	Pacific Ocean	not collected	50.45411666 N 125.10033333 W
SAMN48795166	ABLG19304	Sebastes maliger		424_20160055	2016-08-04	Pacific Ocean	not collected	50.45411666 N 125.10033333 W
SAMN48795167	ABLG19327	Sebastes maliger		424_20160162	2016-08-05	Pacific Ocean	not collected	50.44623333 N 125.28413333 W
SAMN48795168	ABLG19328	Sebastes maliger		424_20160163	2016-08-05	Pacific Ocean	not collected	50.44623333 N 125.28413333 W
SAMN48795169	ABLG19329	Sebastes maliger		424_20160164	2016-08-05	Pacific Ocean	not collected	50.44623333 N 125.28413333 W
SAMN48795170	ABLG19330	Sebastes maliger		424_20160165	2016-08-05	Pacific Ocean	not collected	50.44623333 N 125.28413333 W
SAMN48795171	ABLG19349	Sebastes maliger		424_20160231	2016-08-07	Pacific Ocean	not collected	50.42211666 N 126.00238333 W
SAMN48795172	ABLG19350	Sebastes maliger		424_20160232	2016-08-07	Pacific Ocean	not collected	50.42211666 N 126.00238333 W
SAMN48795173	ABLG19351	Sebastes maliger		424_20160233	2016-08-07	Pacific Ocean	not collected	50.42211666 N 126.00238333 W
SAMN48795174	ABLG19352	Sebastes maliger		424_20160234	2016-08-07	Pacific Ocean	not collected	50.42211666 N 126.00238333 W
SAMN48795175	ABLG19353	Sebastes maliger		424_20160235	2016-08-07	Pacific Ocean	not collected	50.42211666 N 126.00238333 W
SAMN48795176	ABLG19369	Sebastes maliger		424_20160252	2016-08-07	Pacific Ocean	not collected	50.45873333 N 126.15316666 W
SAMN48795177	ABLG19370	Sebastes maliger		424_20160253	2016-08-07	Pacific Ocean	not collected	50.45873333 N 126.15316666 W
SAMN48795178	ABLG19372	Sebastes maliger		424_20160255	2016-08-07	Pacific Ocean	not collected	50.45873333 N 126.15316666 W
SAMN48795179	ABLG19373	Sebastes maliger		424_20160256	2016-08-07	Pacific Ocean	not collected	50.45873333 N 126.15316666 W
SAMN48795180	ABLG19380	Sebastes maliger		424_20160331	2016-08-09	Pacific Ocean	not collected	50.84296666 N 126.47856666 W
SAMN48795181	ABLG19381	Sebastes maliger		424_20160332	2016-08-09	Pacific Ocean	not collected	50.84296666 N 126.47856666 W
SAMN48795182	ABLG19382	Sebastes maliger		424_20160333	2016-08-09	Pacific Ocean	not collected	50.84296666 N 126.47856666 W
SAMN48795183	ABLG19383	Sebastes maliger		424_20160403	2016-08-15	Pacific Ocean	not collected	50.77653333 N 126.60543333 W
SAMN48795184	ABLG19384	Sebastes maliger		424_20160404	2016-08-15	Pacific Ocean	not collected	50.77653333 N 126.60543333 W
SAMN48795185	ABLG19386	Sebastes maliger		424_20150293	2018-06-07	Pacific Ocean	not collected	49.90836666 N 127.55791666 W
SAMN48795186	ABLG19394	Sebastes maliger		424_20150306	2018-06-20	Pacific Ocean	not collected	48.61245 N 124.97098333 W
SAMN48795187	ABLG19395	Sebastes maliger		424_20150307	2018-06-20	Pacific Ocean	not collected	48.61245 N 124.97098333 W
SAMN48795188	ABLG19396	Sebastes maliger		424_20150308	2018-06-20	Pacific Ocean	not collected	48.61245 N 124.97098333 W
SAMN48795189	ABLG19397	Sebastes maliger		424_20150309	2018-06-20	Pacific Ocean	not collected	48.61245 N 124.97098333 W
SAMN48795190	ABLG19398	Sebastes maliger		424_20150310	2018-06-20	Pacific Ocean	not collected	48.61245 N 124.97098333 W
SAMN48795191	ABLG19399	Sebastes maliger		424_20150311	2018-06-20	Pacific Ocean	not collected	48.61245 N 124.97098333 W
SAMN48795192	ABLG19400	Sebastes maliger		424_20150312	2018-06-20	Pacific Ocean	not collected	48.61245 N 124.97098333 W
SAMN48795193	ABLG19401	Sebastes maliger		424_20150313	2018-06-20	Pacific Ocean	not collected	48.61245 N 124.97098333 W
SAMN48795194	ABLG19402	Sebastes maliger		424_20150314	2018-06-20	Pacific Ocean	not collected	48.61245 N 124.97098333 W
SAMN48795195	ABLG19404	Sebastes maliger		424_20150316	2018-06-20	Pacific Ocean	not collected	48.61245 N 124.97098333 W
SAMN48795196	ABLG19409	Sebastes maliger		424_20150321	2018-06-20	Pacific Ocean	not collected	48.61245 N 124.97098333 W
SAMN48795197	ABLG19410	Sebastes maliger		424_20150322	2018-06-20	Pacific Ocean	not collected	48.61245 N 124.97098333 W
SAMN48795198	ABLG19411	Sebastes maliger		424_20150323	2018-06-20	Pacific Ocean	not collected	48.61245 N 124.97098333 W
SAMN48795199	ABLG19412	Sebastes maliger		424_20150324	2018-06-20	Pacific Ocean	not collected	48.61245 N 124.97098333 W
SAMN48795200	ABLG19414	Sebastes maliger		424_20140802	2015-07-14	Pacific Ocean	not collected	51.88211666 N 128.59026666 W
SAMN48795201	ABLG19415	Sebastes maliger		424_20140803	2015-07-14	Pacific Ocean	not collected	51.88211666 N 128.59026666 W
SAMN48795202	ABLG19416	Sebastes maliger		424_20140804	2015-07-14	Pacific Ocean	not collected	51.88211666 N 128.59026666 W
SAMN48795203	ABLG19417	Sebastes maliger		424_20140805	2015-07-14	Pacific Ocean	not collected	51.88211666 N 128.59026666 W
SAMN48795204	ABLG19418	Sebastes maliger		424_20140806	2015-07-14	Pacific Ocean	not collected	51.88211666 N 128.59026666 W
SAMN48795205	ABLG19419	Sebastes maliger		424_20140807	2015-07-14	Pacific Ocean	not collected	51.88211666 N 128.59026666 W
SAMN48795206	ABLG19420	Sebastes maliger		424_20140808	2015-07-14	Pacific Ocean	not collected	51.88211666 N 128.59026666 W
SAMN48795207	ABLG19421	Sebastes maliger		424_20140809	2015-07-14	Pacific Ocean	not collected	51.88211666 N 128.59026666 W
SAMN48795208	ABLG19422	Sebastes maliger		424_20140810	2015-07-14	Pacific Ocean	not collected	51.88211666 N 128.59026666 W
SAMN48795209	ABLG19423	Sebastes maliger		424_20140811	2015-07-14	Pacific Ocean	not collected	51.88211666 N 128.59026666 W
SAMN48795210	ABLG19433	Sebastes maliger		424_20140750	2015-06-19	Pacific Ocean	not collected	53.10978333 N 130.8725 W
SAMN48795211	ABLG19434	Sebastes maliger		424_20140751	2015-06-19	Pacific Ocean	not collected	53.10978333 N 130.8725 W
SAMN48795212	ABLG19435	Sebastes maliger		424_20140752	2015-06-19	Pacific Ocean	not collected	53.10978333 N 130.8725 W
SAMN48795213	ABLG19436	Sebastes maliger		424_20140753	2015-06-19	Pacific Ocean	not collected	53.10978333 N 130.8725 W
SAMN48795214	ABLG19437	Sebastes maliger		424_20140754	2015-06-19	Pacific Ocean	not collected	53.10978333 N 130.8725 W
SAMN48795215	ABLG19439	Sebastes caurinus		407_20140016	2015-08-22	Pacific Ocean	not collected	49.06371666 N 123.72375 W
SAMN48795216	ABLG19441	Sebastes caurinus		407_20140018	2015-08-22	Pacific Ocean	not collected	49.08751666 N 123.77405 W
SAMN48795217	ABLG19446	Sebastes caurinus		000_20150319	2015-09-01	Pacific Ocean	not collected	49.88828333 N 124.62128333 W
SAMN48795218	ABLG19452	Sebastes caurinus		407_20160006	2016-08-22	Pacific Ocean	not collected	50.11186666 N 125.21101666 W
SAMN48795219	ABLG19455	Sebastes caurinus		407_20160009	2016-08-22	Pacific Ocean	not collected	50.11186666 N 125.21101666 W
SAMN48795220	ABLG19459	Sebastes caurinus		407_20160013	2016-08-22	Pacific Ocean	not collected	50.04686666 N 125.02591666 W
SAMN48795221	ABLG19460	Sebastes caurinus		407_20160014	2016-08-22	Pacific Ocean	not collected	50.04686666 N 125.02591666 W
SAMN48795222	ABLG19468	Sebastes caurinus		407_20160023	2018-09-09	Pacific Ocean	not collected	49.05935 N 123.75678333 W
SAMN48795223	ABLG19469	Sebastes caurinus		407_20160024	2018-09-10	Pacific Ocean	not collected	48.90765 N 123.466 W
SAMN48795224	ABLG19470	Sebastes caurinus		407_20160025	2018-09-10	Pacific Ocean	not collected	48.90765 N 123.466 W
SAMN48795225	ABLG19476	Sebastes caurinus		407_20160033	2018-09-14	Pacific Ocean	not collected	49.08355 N 123.64363333 W
SAMN48795226	ABLG19477	Sebastes caurinus		407_20160034	2018-09-14	Pacific Ocean	not collected	49.08355 N 123.64363333 W
SAMN48795227	ABLG19481	Sebastes caurinus		407_20160113_V	2019-09-03	Pacific Ocean	not collected	50.39076666 N 125.55338333 W
SAMN48795228	ABLG19484	Sebastes caurinus		407_20160116_V	2019-09-04	Pacific Ocean	not collected	50.08563333 N 125.29525 W
SAMN48795229	ABLG19485	Sebastes caurinus		407_20160055_V	2021-08-23	Pacific Ocean	not collected	50.01491666 N 125.01675 W
SAMN48795230	ABLG19486	Sebastes caurinus		407_20160056_V	2021-08-23	Pacific Ocean	not collected	50.01491666 N 125.01675 W
SAMN48795231	ABLG19494	Sebastes caurinus		407_20160096_V	2021-10-09	Pacific Ocean	not collected	48.81135 N 123.12453333 W
SAMN48795232	ABLG19495	Sebastes caurinus		407_20160097_V	2021-10-09	Pacific Ocean	not collected	48.81135 N 123.12453333 W
SAMN48795233	ABLG19496	Sebastes caurinus		407_20160098_V	2021-10-09	Pacific Ocean	not collected	48.80445 N 123.09791666 W
SAMN48795234	ABLG19498	Sebastes caurinus		407_20160084_V	2021-10-02	Pacific Ocean	not collected	49.92356666 N 124.99625 W
SAMN48795235	ABLG29917	Sebastes maliger		424_20130006	2013-08-07	Pacific Ocean	male	49.43 N 124.22 W
SAMN48795236	ABLG29918	Sebastes maliger		424_20130010	2013-08-08	Pacific Ocean	male	49.61 N 124.72 W
SAMN48795237	ABLG29920	Sebastes maliger		424_20130040	2013-08-10	Pacific Ocean	female	50.16 N 124.91 W
SAMN48795238	ABLG29924	Sebastes maliger		424_20130049	2013-08-10	Pacific Ocean	female	50.27 N 124.96 W
SAMN48795239	ABLG29925	Sebastes maliger		424_20130051	2013-08-10	Pacific Ocean	male	50.31 N 124.82 W
SAMN48795240	ABLG29928	Sebastes maliger		424_20130059	2013-08-11	Pacific Ocean	female	50.26 N 124.62 W
SAMN48795241	ABLG29931	Sebastes maliger		424_20130064	2013-08-11	Pacific Ocean	male	50.21 N 124.65 W
SAMN48795242	ABLG29936	Sebastes maliger		424_20130069	2013-08-11	Pacific Ocean	male	50.15 N 124.77 W
SAMN48795243	ABLG29937	Sebastes maliger		424_20130070	2013-08-11	Pacific Ocean	female	50.12 N 124.9 W
SAMN48795244	ABLG29938	Sebastes maliger		424_20130071	2013-08-12	Pacific Ocean	male	49.95 N 124.73 W
SAMN48795245	ABLG29939	Sebastes maliger		424_20130078	2013-08-13	Pacific Ocean	male	49.76 N 124.31 W
SAMN48795246	ABLG29940	Sebastes maliger		424_20130085	2013-08-14	Pacific Ocean	male	49.78 N 124.15 W
SAMN48795247	ABLG29941	Sebastes maliger		424_20130097	2013-08-15	Pacific Ocean	female	49.59 N 124.22 W
SAMN48795248	ABLG29942	Sebastes maliger		424_20130114	2013-08-17	Pacific Ocean	male	49.49 N 123.25 W
SAMN48795249	ABLG29943	Sebastes maliger		424_20130121	2013-08-17	Pacific Ocean	female	49.55 N 123.27 W
SAMN48795250	ABLG29948	Sebastes maliger		424_20130149	2013-08-19	Pacific Ocean	male	49.27 N 124.07 W
SAMN48795251	ABLG29951	Sebastes maliger		424_20130154	2013-08-22	Pacific Ocean	male	48.93 N 123.65 W
SAMN48795252	ABLG29952	Sebastes maliger		424_20130155	2013-08-22	Pacific Ocean	female	48.76 N 123.58 W
SAMN48795253	ABLG29953	Sebastes maliger		424_20130156	2013-08-24	Pacific Ocean	female	48.75 N 123.4 W
SAMN48795254	ABLG29956	Sebastes maliger		424_20130168	2013-08-25	Pacific Ocean	female	48.86 N 123.22 W
SAMN48795255	ABLG29962	Sebastes maliger		424_20160601_V	2022-08-09	Pacific Ocean	male	50.28 N 124.99 W
SAMN48795256	ABLG29968	Sebastes maliger		424_20160607_V	2022-08-10	Pacific Ocean	male	49.9 N 125.11 W
SAMN48795257	ABLG29969	Sebastes maliger		424_20160608_V	2022-08-08	Pacific Ocean	female	50.23 N 124.82 W
SAMN48795258	ABLG29976	Sebastes maliger		424_20160615_V	2022-08-10	Pacific Ocean	male	49.85 N 125.02 W
SAMN48795259	ABLG29977	Sebastes maliger		424_20160616_V	2022-08-11	Pacific Ocean	male	49.91 N 124.81 W
SAMN48795260	ABLG29988	Sebastes maliger		424_20160627_V	2022-08-11	Pacific Ocean	female	49.88 N 124.72 W
SAMN48795261	ABLG29990	Sebastes maliger		424_20161000_V	2022-08-08	Pacific Ocean	female	49.99 N 124.78 W
SAMN48795262	ABLG29998	Sebastes maliger		424_20161008_V	2022-08-08	Pacific Ocean	male	50.07 N 124.87 W
SAMN48795263	ABLG30012	Sebastes maliger		424_20161022_V	2022-08-09	Pacific Ocean	female	50.28 N 124.62 W
SAMN48795264	ABLG30015	Sebastes maliger		424_20161025_V	2022-08-09	Pacific Ocean	male	50.29 N 124.7 W
SAMN48795265	ABLG30021	Sebastes maliger		424_20161310_V	2022-08-04	Pacific Ocean	male	49.24 N 123.96 W
SAMN48795266	ABLG30022	Sebastes maliger		424_20161311_V	2022-08-04	Pacific Ocean	male	49.28 N 124.05 W
SAMN48795267	ABLG30030	Sebastes maliger		424_20161319_V	2022-08-05	Pacific Ocean	female	49.42 N 124.15 W
SAMN48795268	ABLG30036	Sebastes maliger		424_20161325_V	2022-08-05	Pacific Ocean	male	49.57 N 124.32 W
SAMN48795269	ABLG30038	Sebastes maliger		424_20161327_V	2022-08-06	Pacific Ocean	male	49.56 N 124.65 W
SAMN48795270	ABLG30044	Sebastes maliger		424_20161333_V	2022-08-06	Pacific Ocean	male	49.63 N 124.46 W
SAMN48795271	ABLG34095	Sebastes maliger		51650-310	2014-08-04	Pacific Ocean	not collected	47.74 N 122.39 W
SAMN48795272	ABLG34096	Sebastes maliger		51650-319	2014-08-04	Pacific Ocean	female	47.66 N 122.45 W
SAMN48795273	ABLG34100	Sebastes maliger		51650-410	2014-08-18	Pacific Ocean	male	48.26 N 124.18 W
SAMN48795274	ABLG34101	Sebastes maliger		51650-421	2014-08-18	Pacific Ocean	male	48.25 N 124.19 W
SAMN48795275	ABLG34102	Sebastes maliger		51650-434	2014-08-19	Pacific Ocean	male	48.18 N 123.73 W
SAMN48795276	ABLG34103	Sebastes maliger		51650-438	2014-08-20	Pacific Ocean	female	48.17 N 123.81 W
SAMN48795277	ABLG34104	Sebastes maliger		51650-479	2014-08-20	Pacific Ocean	female	48.17 N 123.8 W
SAMN48795278	ABLG34108	Sebastes maliger		51650-716	2014-09-29	Pacific Ocean	female	48.19 N 124.02 W
SAMN48795279	ABLG34109	Sebastes maliger		51650-726	2014-09-29	Pacific Ocean	not collected	48.19 N 123.99 W
SAMN48795280	ABLG34110	Sebastes maliger		51650-903	2015-07-07	Pacific Ocean	male	47.33 N 122.48 W
SAMN48795281	ABLG34111	Sebastes maliger		51650-973	2014-10-30	Pacific Ocean	not collected	47.7 N 122.5 W
SAMN48795282	ABLG34112	Sebastes maliger		51650-996	2015-07-07	Pacific Ocean	female	47.33 N 122.48 W
SAMN48795283	ABLG9738	Sebastes carnatus		11_31	1994-04-01	Pacific Ocean	not collected	29.89 N 115.82 W
SAMN48795284	ABLG9745	Sebastes carnatus		28_45	1998-09-15	Pacific Ocean	not collected	36.07 N 121.83 W
SAMN48795285	ABLG9753	Sebastes caurinus		7_87	1995-04-13	Pacific Ocean	not collected	48.2 N 123.56 W
SAMN48795286	ABLG9759	Sebastes caurinus		12_78	1994-06-03	Pacific Ocean	not collected	36.28 N 121.97 W
SAMN48795287	ABLG9768	Sebastes caurinus		28_12	1998-09-15	Pacific Ocean	not collected	36.07 N 121.83 W
SAMN48795288	ABLG9771	Sebastes caurinus		30_29	1998-06-17	Pacific Ocean	not collected	34.01 N 119.39 W
SAMN48795289	ABLG9772	Sebastes caurinus		34_6	1999-09-03	Pacific Ocean	not collected	41.8 N 124.33 W
SAMN48795290	ABLG9773	Sebastes caurinus		34_36	1999-09-22	Pacific Ocean	not collected	41.75 N 124.25 W
SAMN48795291	ABLG9774	Sebastes caurinus		34_54	1999-06-04	Pacific Ocean	not collected	41.76 N 124.25 W
SAMN48795292	ABLG9987	Sebastes maliger		8_7	1996-06-23	Pacific Ocean	not collected	37.78 N 122.4 W
SAMN48795293	ABLG9988	Sebastes maliger		26_55	1998-08-05	Pacific Ocean	not collected	49.08 N 126.11 W
SAMN48795294	ABLG9991	Sebastes maliger		26_75	1998-08-06	Pacific Ocean	not collected	49.08 N 126.2 W
SAMN48795295	ABLG9992	Sebastes maliger		26_76	1998-08-06	Pacific Ocean	not collected	49.08 N 126.2 W
SAMN48795296	ABLG9994	Sebastes maliger		26_78	1998-08-06	Pacific Ocean	not collected	49.08 N 126.2 W
SAMN48795297	ABLG9996	Sebastes maliger		26_80	1998-08-06	Pacific Ocean	not collected	49.08 N 126.2 W
SAMN48795298	ABLG9997	Sebastes maliger		26_81	1998-08-06	Pacific Ocean	not collected	49.08 N 126.2 W
SAMN48795299	ABLG9998	Sebastes maliger		26_82	1998-08-06	Pacific Ocean	not collected	49.08 N 126.2 W
SAMN48795300	ABLG9999	Sebastes maliger		26_83	1998-08-06	Pacific Ocean	not collected	49.08 N 126.2 W

### Sheet: Sheet2
Sebastes species	SRA #
aleutianus	ERR5213735
alutus	ERR5241695
atrovirens	ERR5241696
auriculatus	ERR5241697
aurora	ERR5241698
babcocki	ERR5241699
baramenuke	ERR5241700
carnatus	ERR5241702
caurinus	ERR5241703
chlorstictus	ERR5241705
ciliatus	ERR5241706
constellatus	ERR5241707
crameri	ERR5241708
dallii	ERR5241710
diaconus	ERR5241711
diploproa	ERR5241712
elongatus	ERR5241713
ensifer	ERR5241714
entomelas	ERR5241715
exsul	ERR5241717
flavidus	ERR5241719
goodei	ERR5241721
helvomaculatus	ERR5241722
jordani	ERR5241728
levis	ERR5241732
maliger	ERR5241734
melanops	ERR5241736
melanostomus	ERR5241737
miniatus	ERR5241739
moseri	ERR5241744
mystinus	ERR5241746
nebulosus	ERR5241747
nigrocinctus	ERR5241748
oculatus	ERR5241754
paucispinis	ERR5241756
pinniger	ERR5241758
polyspinis	ERR5241759
proriger	ERR5241760
rastrelliger	ERR5241761
reedi	ERR5241762
rosaceus	ERR5241764
rosenblatti	ERR5241765
ruberrimus	ERR5241766
rubrivinctus	ERR5241768
saxicola	ERR5241770
semicinctus	ERR5241773
serriceps	ERR5241774
variabilis	ERR5241779
variegatus	ERR5241780
wilsoni	ERR5241782
zacentrus	ERR5241783
